# Unifying framework for the diffusion of microscopic particles in mucus

**DOI:** 10.1101/2020.07.25.221416

**Authors:** Antonio Cobarrubia, Jarod Tall, Austin Crispin-Smith, Antoni Luque

## Abstract

Mucus is a fluid that protects animals against pathogens while promoting interactions with commensal microbes. Changes in the diffusivity of particles in mucus alter viruses’ infectivity, the efficiency of bacterial pathogens to invade a host, and the effectivity of drug delivery. Multiple physicochemical properties modulate the diffusion of microscopic particles in mucus, but their combined effect is unclear. Here, we analyzed the impact of particle size, charge, chemistry, anomalous diffusion exponent, and mucus composition in the diffusivity of particles from 106 published experiments. We used a time window sampling of one second to define a consistent, effective diffusion across experiments. The effective diffusion spanned seven orders of magnitude from 10^−5^ to 10^2^ µm^2^/s. The anomalous exponent was the strongest predictor among all variables tested. It displayed an exponential relationship with the effective diffusion that explained 90% of the empirical data variance. We showed that the relationship and dominance of the anomalous diffusion exponent resulted from a general mathematical relationship obtained from first-principles for any subdiffusion mechanism. Our derivation demonstrated that the generalized diffusion coefficient is not a measurable physical quantity and must be replaced by the length and time scales associated with the underlying mobility mechanisms. This led us to a fundamental reformulation of the classic subdiffusion equation, which calls for a reinterpretation of anomalous diffusion in physical systems. We also discussed how our results impact the characterization of microscopic particle diffusion in mucus and other hydrogels.
