## Supplementary material for "Unifying framework for the diffusion of microscopic particles in mucus": Source Data File 1

Particle	Surface_Chemistry	Zeta	Diameter	Diffusion_constant	alpha	Ratio_Diffusion	Temperature	pH	Dosing Medium	D_w	Salt_type	Salt_Concentration	Mucus_Type	Muc_Con	Purification	MUC2_EL	MUC5AC_EL	MUC5B_EL	MUC6_EL	MUC19_EL	Dominate_Mucin
h lysozyme	Antibody		3.5	104.85		0.75	298		PBS	139.81			Human cervical mucus		Native	Below cutoff	Below cutoff	Low	Below cutoff	Below cutoff	MUC5B
Horse myoglobin	Antibody		3.8	108.17		0.84	298		PBS	128.77			Human cervical mucus		Native	Below cutoff	Below cutoff	Low	Below cutoff	Below cutoff	MUC5B
Chicken lysozmye	Antibody		4.1	131.28		1.1	298		PBS	119.35			Human cervical mucus		Native	Below cutoff	Below cutoff	Low	Below cutoff	Below cutoff	MUC5B
Porcine pepsin	Antibody		4.5	106.56		0.98	298		PBS	108.74			Human cervical mucus		Native	Below cutoff	Below cutoff	Low	Below cutoff	Below cutoff	MUC5B
h IgM Fab_μ	Antibody		6	76.66		0.94	298		PBS	81.55			Human cervical mucus		Native	Below cutoff	Below cutoff	Low	Below cutoff	Below cutoff	MUC5B
Cholera toxin B subunit	Antibody		5.4	61.62		0.68	298		PBS	90.62			Human cervical mucus		Native	Below cutoff	Below cutoff	Low	Below cutoff	Below cutoff	MUC5B
h α-amylase	Antibody		5.5	80.07		0.9	298		PBS	88.97			Human cervical mucus		Native	Below cutoff	Below cutoff	Low	Below cutoff	Below cutoff	MUC5B
h lactoferrin	Antibody		6.1	69.98		0.86	298		PBS	80.22			Human cervical mucus		Native	Below cutoff	Below cutoff	Low	Below cutoff	Below cutoff	MUC5B
h IgG	Antibody		11	38.7		0.87	298		PBS	44.48			Human cervical mucus		Native	Below cutoff	Below cutoff	Low	Below cutoff	Below cutoff	MUC5B
h IgG [test time dif.]	Antibody		11	48.93		1.1	298		PBS	44.48			Human cervical mucus		Native	Below cutoff	Below cutoff	Low	Below cutoff	Below cutoff	MUC5B
h IgA	Antibody		11	25.8		0.58	298		PBS	44.48			Human cervical mucus		Native	Below cutoff	Below cutoff	Low	Below cutoff	Below cutoff	MUC5B
h IgA [test time dif.]	Antibody		11	48.93		1.1	298		PBS	44.48			Human cervical mucus		Native	Below cutoff	Below cutoff	Low	Below cutoff	Below cutoff	MUC5B
h IgM Fc_5μ	Antibody		11	18.24		0.41	298		PBS	44.48			Human cervical mucus		Native	Below cutoff	Below cutoff	Low	Below cutoff	Below cutoff	MUC5B
horse ferritin	Antibody		12	35.88		0.88	298		PBS	40.78			Human cervical mucus		Native	Below cutoff	Below cutoff	Low	Below cutoff	Below cutoff	MUC5B
Cationized horse ferritin	Antibody		12	29.77		0.73	298		PBS	40.78			Human cervical mucus		Native	Below cutoff	Below cutoff	Low	Below cutoff	Below cutoff	MUC5B
h IgM	Antibody		16	15.56		0.51	298		PBS	30.58			Human cervical mucus		Native	Below cutoff	Below cutoff	Low	Below cutoff	Below cutoff	MUC5B
h IgM [test time dif.]	Antibody		16	10.09		0.33	298		PBS	30.58			Human cervical mucus		Native	Below cutoff	Below cutoff	Low	Below cutoff	Below cutoff	MUC5B
h sIgA aggregates	Antibody		18	6.52		0.24	298		PBS	27.18			Human cervical mucus		Native	Below cutoff	Below cutoff	Low	Below cutoff	Below cutoff	MUC5B
Norwalk VLP	Virus		38	14.16		1.1	298		PBS	12.877			Human cervical mucus		Native	Below cutoff	Below cutoff	Low	Below cutoff	Below cutoff	MUC5B
HPV VLP	Virus		55	9.77		1.1	298		PBS	8.9			Human cervical mucus		Native	Below cutoff	Below cutoff	Low	Below cutoff	Below cutoff	MUC5B
HPV VLP [test time dif.]	Virus		55	11.56		1.3	298		PBS	8.9			Human cervical mucus		Native	Below cutoff	Below cutoff	Low	Below cutoff	Below cutoff	MUC5B
HSV [MIP experiments only]	Virus		180	0.0242		0.0089	298		PBS	2.718			Human cervical mucus		Native	Below cutoff	Below cutoff	Low	Below cutoff	Below cutoff	MUC5B
COOH-Polystrene	COOH	-41	109.2	0.00013	0.16	0.000023	310			6.0215			Human cervical mucus		Native	Below cutoff	Below cutoff	Low	Below cutoff	Below cutoff	MUC5B
Diamine-PEG-Polystrene	PEG	-4.4	122.4	0.00246	0.31	0.00046	310			5.3639			Human cervical mucus		Native	Below cutoff	Below cutoff	Low	Below cutoff	Below cutoff	MUC5B
COOH-Polystrene	COOH	-58.8	216.6	0.00127	0.36	0.00042	310			3.039			Human cervical mucus		Native	Below cutoff	Below cutoff	Low	Below cutoff	Below cutoff	MUC5B
Diamine-PEG-Polystrene	PEG	-2.1	232.3	0.45	0.81	0.16	310			2.86			Human cervical mucus		Native	Below cutoff	Below cutoff	Low	Below cutoff	Below cutoff	MUC5B
COOH-Polystrene	COOH	-61	515	0.00028	0.43	0.00022	310			1.2748			Human cervical mucus		Native	Below cutoff	Below cutoff	Low	Below cutoff	Below cutoff	MUC5B
Diamine-PEG-Polystrene	PEG	-5.6	529.1	0.31021	0.89	0.25	310			1.2408			Human cervical mucus		Native	Below cutoff	Below cutoff	Low	Below cutoff	Below cutoff	MUC5B
Negative Charged Polyelectrolyte [Polyelectroylte Particles were fromm Chitosan and Polysacrylic Acid] (NCP) 5:1 (PAA:Chitosan Mass Ratio)	CHITOSAN	-29.1	104	0.000163		0.0000258	310	6.5		6.311			Pig porcine ileum intestinal mucus		Purified	Medium	Below cutoff		Below cutoff	Below cutoff	MUC2
NCP 4:1	CHITOSAN	-30.6	149	0.000366		0.0000831	310	6.5		4.405			Pig porcine ileum intestinal mucus		Purified	Medium	Below cutoff		Below cutoff	Below cutoff	MUC2
NCP 3:1	CHITOSAN	-25	204	0.001781		0.000554	310	6.5		3.217			Pig porcine ileum intestinal mucus		Purified	Medium	Below cutoff		Below cutoff	Below cutoff	MUC2
NCP 2:1	CHITOSAN	-18.9	225	0.001574		0.00054	310	6.5		2.917			Pig porcine ileum intestinal mucus		Purified	Medium	Below cutoff		Below cutoff	Below cutoff	MUC2
NCP 1:1	CHITOSAN	-15.4	357	0.002286		0.00124	310	6.5		1.838			Pig porcine ileum intestinal mucus		Purified	Medium	Below cutoff		Below cutoff	Below cutoff	MUC2
NCP 1:1 [Sonicated ie reduced hydroradius]	CHITOSAN	-15.2	365	0.001749		0.000973	310	6.5		1.798			Pig porcine ileum intestinal mucus		Purified	Medium	Below cutoff		Below cutoff	Below cutoff	MUC2
Neutral Polyelectrolyte [Polyelectroylte Particles were fromm Chitosan and Polysacrylic Acid] 1:2.2	CHITOSAN	-0.5	1244	0.000239		0.000453	310	6.5		0.527			Pig porcine ileum intestinal mucus		Purified	Medium	Below cutoff		Below cutoff	Below cutoff	MUC2
Neutral Polyelectroylte 1:2.2 [Sonicated]	CHITOSAN	1.1	334	0.002887		0.00147	310	6.5		1.965			Pig porcine ileum intestinal mucus		Purified	Medium	Below cutoff		Below cutoff	Below cutoff	MUC2
Positively Charged Polyelectrolye [Polyelectroylte Particles were fromm Chitosan and Polysacrylic Acid] (PCP) 1:3	CHITOSAN	6	144	0.003182		0.000698	310	6.5		4.558			Pig porcine ileum intestinal mucus		Purified	Medium	Below cutoff		Below cutoff	Below cutoff	MUC2
PCP 1:4	CHITOSAN	14.3	104	0.000849		0.000135	310	6.5		6.311			Pig porcine ileum intestinal mucus		Purified	Medium	Below cutoff		Below cutoff	Below cutoff	MUC2
PCP 1:5	CHITOSAN	19.2	180	0.000104		0.0000285	310	6.5		3.646			Pig porcine ileum intestinal mucus		Purified	Medium	Below cutoff		Below cutoff	Below cutoff	MUC2
PCP 1:6	CHITOSAN	19.5	293	0.000084		0.0000375	310	6.5		2.24			Pig porcine ileum intestinal mucus		Purified	Medium	Below cutoff		Below cutoff	Below cutoff	MUC2
PCP 1:8	CHITOSAN	19.2	359	0.000031		0.000017	310	6.5		1.828			Pig porcine ileum intestinal mucus		Purified	Medium	Below cutoff		Below cutoff	Below cutoff	MUC2
PCP 1:8 [Sonicated]	CHITOSAN	19.5	373	0.000032		0.0000182	310	6.5		1.759			Pig porcine ileum intestinal mucus		Purified	Medium	Below cutoff		Below cutoff	Below cutoff	MUC2
Hydrophilic PEG-PLGA	CHITOSAN	-8.3	54	0.046889		0.00386	310	6.5		4.076			Pig porcine ileum intestinal mucus		Purified	Medium	Below cutoff		Below cutoff	Below cutoff	MUC2
Flurospheres	COOH		20	0.166	0.85	0.006766	298	6.5	Maleate Buffer	24.524	CaCl_2	10	Porcine intestinal mucus		Native	Medium	Low		Medium	Below cutoff	MUC2
Flurospheres	COOH		40	0.1308	0.83	0.01066	298	6.5	Maleate Buffer	12.262	CaCl_2	10	Porcine intestinal mucus		Native	Medium	Low		Medium	Below cutoff	MUC2
Flurospheres	COOH		100	0.089	0.79	0.0181	298	6.5	Maleate Buffer	4.905	CaCl_2	10	Porcine intestinal mucus		Native	Medium	Low		Medium	Below cutoff	MUC2
Flurospheres	COOH		200	0.0436	0.68	0.01777	298	6.5	Maleate Buffer	2.452	CaCl_2	10	Porcine intestinal mucus		Native	Medium	Low		Medium	Below cutoff	MUC2
Flurospheres	COOH		500	0.0228	0.63	0.0232	298	6.5	Maleate Buffer	0.981	CaCl_2	10	Porcine intestinal mucus		Native	Medium	Low		Medium	Below cutoff	MUC2
Flurospheres	COOH		100	0.00258		0.000526	298	6.5	Fed state	4.905	CaCl_2	10	Porcine intestinal mucus		Native	Medium	Low		Medium	Below cutoff	MUC2
Flurospheres	COOH		200	0.000207		0.0000844	298	6.5	Fed state	2.452	CaCl_2	10	Porcine intestinal mucus		Native	Medium	Low		Medium	Below cutoff	MUC2
Flurospheres	COOH		500	0.000127		0.000129	298	6.5	Fed state	0.981	CaCl_2	10	Porcine intestinal mucus		Native	Medium	Low		Medium	Below cutoff	MUC2
Flurospheres	COOH		100	0.02758		0.005621	298	6.5	Maleate Buffer	4.905	CaCl_2	10	Porcine intestinal mucus		Native	Medium	Low		Medium	Below cutoff	MUC2
Flurospheres	COOH		200	0.0119		0.004849	298	6.5	Maleate Buffer	2.452	CaCl_2	10	Porcine intestinal mucus		Native	Medium	Low		Medium	Below cutoff	MUC2
Flurospheres	COOH		217	0.00565		0.005756	298	6.5	Maleate Buffer	0.981	CaCl_2	10	Porcine intestinal mucus		Native	Medium	Low		Medium	Below cutoff	MUC2
Flurospheres	PEG		200	0.171		0.06968	298	6.5	Maleate Buffer	2.452	CaCl_2	10	Porcine intestinal mucus		Native	Medium	Low		Medium	Below cutoff	MUC2
Flurospheres	PEG		200	0.182		0.07416	298	6.5	Fed state	2.452	CaCl_2	10	Porcine intestinal mucus		Native	Medium	Low		Medium	Below cutoff	MUC2
Flurospheres	PEG		500	0.0961		0.0979	298	6.5	Maleate Buffer	0.981	CaCl_2	10	Porcine intestinal mucus		Native	Medium	Low		Medium	Below cutoff	MUC2
Flurospheres	PEG		500	0.0552		0.05624	298	6.5	Fed state	0.981	CaCl_2	10	Porcine intestinal mucus		Native	Medium	Low		Medium	Below cutoff	MUC2
Flurescent Carboxyl-Modified PS	COOH	-59	217	0.001163	0.31	0.000385	310	7.2		3.027			Cystic fibrosis	0.008	Native	Below cutoff	Medium	Low	Below cutoff	Below cutoff	MUC5AC
Flurescent Carboxyl-Modified PS	COOH	-59	217	0.005707	0.5	0.001887	310	7.2	N-acetyl Cysteine	3.027			Cystic fibrosis	0.008	Native	Below cutoff	Medium	Low	Below cutoff	Below cutoff	MUC5AC
Diamine PEG Flurescent Carboxyl-Modified PS	PEG	-1	213	0.03623	0.7	0.01176	310	7.2		3.084			Cystic fibrosis	0.008	Native	Below cutoff	Medium	Low	Below cutoff	Below cutoff	MUC5AC
Diamine PEG Flurescent Carboxyl-Modified PS	PEG	-1	213	0.38518	0.91	0.125	310	7.2	N-acetyl Cysteine	3.084			Cystic fibrosis	0.008	Native	Below cutoff	Medium	Low	Below cutoff	Below cutoff	MUC5AC
Flurescent Carboxyl-Modified PS	COOH	-61	515	0.000796	0.31	0.000625	310	7.2		1.276			Cystic fibrosis	0.008	Native	Below cutoff	Medium	Low	Below cutoff	Below cutoff	MUC5AC
Flurescent Carboxyl-Modified PS	COOH	-61	515	0.001274	0.41	0.001	310	7.2	N-acetyl Cysteine	1.276			Cystic fibrosis	0.008	Native	Below cutoff	Medium	Low	Below cutoff	Below cutoff	MUC5AC
Diamine PEG Flurescent Carboxyl-Modified PS	PEG	-4	515	0.003641	0.46	0.002857	310	7.2		1.276			Cystic fibrosis	0.008	Native	Below cutoff	Medium	Low	Below cutoff	Below cutoff	MUC5AC
Diamine PEG Flurescent Carboxyl-Modified PS	PEG	-4	515	0.012744	0.73	0.01	310	7.2	N-acetyl Cysteine	1.276			Cystic fibrosis	0.008	Native	Below cutoff	Medium	Low	Below cutoff	Below cutoff	MUC5AC
PS-PEG Carboxyl-modifed	COOH	-2.1	200	0.1636		0.6544	310		PBS	3.284	NaCl	10	Matrigel
PS-PEG Carboxyl-modifed	COOH	-2.1	200	0.08225		0.329	310		PBS	3.284	NaCl	10	Matrigel
PS-PEG Carboxyl-modifed	COOH	-2.1	200	0.08225		0.329	310		PBS	3.284	NaCl	10	Matrigel-biotinylate
Fluorescent Polystrene Particles	COOH	-21.6	1240	0.00238		0.00476	295	3		0.365	NaCl	20	Porcine gastric mucins	0.5	Purified	Low	Below cutoff		Below cutoff	Below cutoff	MUC2
Fluorescent Polystrene Particles	PEG	2.6	1060	0.0238		0.0476	295	3		0.427	NaCl	20	Porcine gastric mucins	0.5	Purified	Low	Below cutoff		Below cutoff	Below cutoff	MUC2
Fluorescent Polystrene Particles	PEG	2.6	1060	0.00674		0.01348	295	3		0.427	NaCl	20	Porcine gastric mucins	1	Purified	Low	Below cutoff		Below cutoff	Below cutoff	MUC2
Fluorescent Polystrene Particles	PEG	2.6	1060	0.004281		0.008562	295	3		0.427	NaCl	500	Porcine gastric mucins	1	Purified	Low	Below cutoff		Below cutoff	Below cutoff	MUC2
Fluorescent Polystrene Particles	PEG	2.6	1060	0.008594		0.017188	295	3		0.427	CaCl_2	500	Porcine gastric mucins	1	Purified	Low	Below cutoff		Below cutoff	Below cutoff	MUC2
Fluorescent Polystrene Particles	PEG	13.3	1280	0.008873		0.017746	295	3		0.354	NaCl	20	Porcine gastric mucins	0.5	Purified	Low	Below cutoff		Below cutoff	Below cutoff	MUC2
Fluorescent Polystrene Particles	AMINE	33.3	1120	0.00321		0.00713	295	3		0.427	NaCl	20	Porcine gastric mucins	0.5	Purified	Low	Below cutoff		Below cutoff	Below cutoff	MUC2
Fluorescent Polystrene Particles	AMINE	33.3	1120	0.0131		0.0291	295	3		0.427	NaCl	20	Porcine gastric mucins	0.5	Purified	Low	Below cutoff		Below cutoff	Below cutoff	MUC2
Fluorescent Polystrene Particles	AMINE	33.3	1120	0.0336		0.07467	295	3		0.427	NaCl	500	Porcine gastric mucins	0.5	Purified	Low	Below cutoff		Below cutoff	Below cutoff	MUC2
Fluorescent Polystrene Particles	AMINE	33.3	1120	0.04689		0.1042	295	3		0.427	CaCl_2	500	Porcine gastric mucins	0.5	Purified	Low	Below cutoff		Below cutoff	Below cutoff	MUC2
Fluorescent Polystrene Particles	AMINE	33.3	1120	0.00144		0.0032	295	3		0.427	NaCl	20	Porcine gastric mucins	1	Purified	Low	Below cutoff		Below cutoff	Below cutoff	MUC2
Fluorescent Polystrene Particles	AMINE	33.3	1120	0.01778		0.03951	295	3		0.427	NaCl	500	Porcine gastric mucins	1	Purified	Low	Below cutoff		Below cutoff	Below cutoff	MUC2
Fluorescent Polystrene Particles	AMINE	33.3	1120	0.01833		0.04073	295	3		0.427	CaCl_2	500	Porcine gastric mucins	1	Purified	Low	Below cutoff		Below cutoff	Below cutoff	MUC2
Fluorescent Polystrene Particles	COOH	-37.2	1240	0.032		0.064	295	7		0.365	NaCl	20	Porcine gastric mucins	0.5	Purified	Low	Below cutoff		Below cutoff	Below cutoff	MUC2
Fluorescent Polystrene Particles	PEG	-6.7	1060	0.04		0.08	295	7		0.427	NaCl	20	Porcine gastric mucins	0.5	Purified	Low	Below cutoff		Below cutoff	Below cutoff	MUC2
Fluorescent Polystrene Particles	PEG	-29.1	1280	0.041		0.082	295	7		0.354	NaCl	20	Porcine gastric mucins	0.5	Purified	Low	Below cutoff		Below cutoff	Below cutoff	MUC2
Fluorescent Polystrene Particles	AMINE	26.7	1120	0.028		0.0622	295	7		0.427	NaCl	20	Porcine gastric mucins	0.5	Purified	Low	Below cutoff		Below cutoff	Below cutoff	MUC2
Polystyrene	COOH	-50	92	0.013648	0.68	2.56E-03	298	7.4		5.3313	NaCl	1.00E+01	Respiratory mucus		Native	Below cutoff	Medium	Low	Below cutoff	Below cutoff	MUC5AC
Polystyrene	COOH	-54	188	0.001630625	0.54	6.25E-04	298	7.4		2.609	NaCl	1.00E+01	Respiratory mucus		Native	Below cutoff	Medium	Low	Below cutoff	Below cutoff	MUC5AC
Polystyrene	COOH	-73	508	9.85E-04	0.54	1.02E-03	298	7.4		0.9655	NaCl	1.00E+01	Respiratory mucus		Native	Below cutoff	Medium	Low	Below cutoff	Below cutoff	MUC5AC
Polystyrene	PEG	-1	99	0.190729	0.88	3.85E-02	298	7.4		4.954	NaCl	1.00E+01	Respiratory mucus		Native	Below cutoff	Medium	Low	Below cutoff	Below cutoff	MUC5AC
Polystyrene	PEG	-5	219	0.05464624	0.82	2.44E-02	298	7.4		2.2396	NaCl	1.00E+01	Respiratory mucus		Native	Below cutoff	Medium	Low	Below cutoff	Below cutoff	MUC5AC
Polystyrene	PEG	-3	549	1.51E-03	0.59	1.69E-03	298	7.4		0.89341	NaCl	10	Respiratory mucus		Native	Below cutoff	Medium	Low	Below cutoff	Below cutoff	MUC5AC
HIV	Virus	-18.9052	120	0.25	0.91		298	7		4.087			Cervicovaginal mucus		Native	Below cutoff	Below cutoff	Low	Below cutoff	Below cutoff	MUC5B
HIV	Virus	0.654046	120	7.50E-04	0.29		298	4		4.087			Cervicovaginal mucus		Native	Below cutoff	Below cutoff	Low	Below cutoff	Below cutoff	MUC5B
T4 Phage	Virus		200	3.62	1.01		310			3.284	CaCl_2 and MgSO_4	1.00E+00	Porcine gastric mucus type II	0	Native	Low	Below cutoff		Below cutoff	Below cutoff	MUC2
T4 Phage	Virus		200	2.94	0.93		310			3.284	CaCl_2 and MgSO_4	1.00E+00	Porcine gastric mucus type II	0.2	Native	Low	Below cutoff		Below cutoff	Below cutoff	MUC2
T4 Phage	Virus		200	2.07	0.82		310			3.284	CaCl_2 and MgSO_4	1	Porcine gastric mucus type II	0.6	Native	Low	Below cutoff		Below cutoff	Below cutoff	MUC2
T4 Phage	Virus		200	1.82	0.82		310			3.284	CaCl_2 and MgSO_4	1	Porcine gastric mucus type II	1	Native	Low	Below cutoff		Below cutoff	Below cutoff	MUC2
T4 Phage	Virus		200	1.19	0.91		310			3.284	CaCl_2 and MgSO_4	1	Porcine gastric mucus type II	2	Native	Low	Below cutoff		Below cutoff	Below cutoff	MUC2
T4 Phage	Virus		200	0.66	0.86		310			3.284	CaCl_2 and MgSO_4	1	Porcine gastric mucus type II	4	Native	Low	Below cutoff		Below cutoff	Below cutoff	MUC2
T4hoc phage	Virus		200	3.64	0.99		310			3.284	CaCl_2 and MgSO_4	1	Porcine gastric mucus type II	0	Native	Low	Below cutoff		Below cutoff	Below cutoff	MUC2
T4hoc phage	Virus		200	3.14	0.99		310			3.284	CaCl_2 and MgSO_4	1	Porcine gastric mucus type II	0.2	Native	Low	Below cutoff		Below cutoff	Below cutoff	MUC2
T4hoc phage	Virus		200	2.63	1.01		310			3.284	CaCl_2 and MgSO_4	1	Porcine gastric mucus type II	0.6	Native	Low	Below cutoff		Below cutoff	Below cutoff	MUC2
T4hoc phage	Virus		200	2.54	1.02		310			3.284	CaCl_2 and MgSO_4	1	Porcine gastric mucus type II	1	Native	Low	Below cutoff		Below cutoff	Below cutoff	MUC2
T4hoc phage	Virus		200	1.37	0.99		310			3.284	CaCl_2 and MgSO_4	1	Porcine gastric mucus type II	2	Native	Low	Below cutoff		Below cutoff	Below cutoff	MUC2
T4hoc phage	Virus		200	0.74	0.89		310			3.284	CaCl_2 and MgSO_4	1	Porcine gastric mucus type II	4	Native	Low	Below cutoff		Below cutoff	Below cutoff	MUC2
