## Supplementary material for "Unifying framework for the diffusion of microscopic particles in mucus": Source Data File 2

Mucus_Type	MUC2_EL	MUC5AC_EL	MUC5B_EL	MUC6_EL	MUC19_EL	MUC2_TPM_median_avg	MUC5AC_TPM_median_avg	MUC5B_TPM_median_avg	MUC6_TPM_median_avg	MUC19_TPM_median_avg	Dominate_Mucin
Human cervical mucus	Below cutoff	Below cutoff	Low	Below cutoff	Below cutoff			3.3			MUC5B
Human cervical mucus	Below cutoff	Below cutoff	Low	Below cutoff	Below cutoff			3.3			MUC5B
Human cervical mucus	Below cutoff	Below cutoff	Low	Below cutoff	Below cutoff			3.3			MUC5B
Human cervical mucus	Below cutoff	Below cutoff	Low	Below cutoff	Below cutoff			3.3			MUC5B
Human cervical mucus	Below cutoff	Below cutoff	Low	Below cutoff	Below cutoff			3.3			MUC5B
Human cervical mucus	Below cutoff	Below cutoff	Low	Below cutoff	Below cutoff			3.3			MUC5B
Human cervical mucus	Below cutoff	Below cutoff	Low	Below cutoff	Below cutoff			3.3			MUC5B
Human cervical mucus	Below cutoff	Below cutoff	Low	Below cutoff	Below cutoff			3.3			MUC5B
Human cervical mucus	Below cutoff	Below cutoff	Low	Below cutoff	Below cutoff			3.3			MUC5B
Human cervical mucus	Below cutoff	Below cutoff	Low	Below cutoff	Below cutoff			3.3			MUC5B
Human cervical mucus	Below cutoff	Below cutoff	Low	Below cutoff	Below cutoff			3.3			MUC5B
Human cervical mucus	Below cutoff	Below cutoff	Low	Below cutoff	Below cutoff			3.3			MUC5B
Human cervical mucus	Below cutoff	Below cutoff	Low	Below cutoff	Below cutoff			3.3			MUC5B
Human cervical mucus	Below cutoff	Below cutoff	Low	Below cutoff	Below cutoff			3.3			MUC5B
Human cervical mucus	Below cutoff	Below cutoff	Low	Below cutoff	Below cutoff			3.3			MUC5B
Human cervical mucus	Below cutoff	Below cutoff	Low	Below cutoff	Below cutoff			3.3			MUC5B
Human cervical mucus	Below cutoff	Below cutoff	Low	Below cutoff	Below cutoff			3.3			MUC5B
Human cervical mucus	Below cutoff	Below cutoff	Low	Below cutoff	Below cutoff			3.3			MUC5B
Human cervical mucus	Below cutoff	Below cutoff	Low	Below cutoff	Below cutoff			3.3			MUC5B
Human cervical mucus	Below cutoff	Below cutoff	Low	Below cutoff	Below cutoff			3.3			MUC5B
Human cervical mucus	Below cutoff	Below cutoff	Low	Below cutoff	Below cutoff			3.3			MUC5B
Human cervical mucus	Below cutoff	Below cutoff	Low	Below cutoff	Below cutoff			3.3			MUC5B
Human cervical mucus	Below cutoff	Below cutoff	Low	Below cutoff	Below cutoff			3.3			MUC5B
Human cervical mucus	Below cutoff	Below cutoff	Low	Below cutoff	Below cutoff			3.3			MUC5B
Human cervical mucus	Below cutoff	Below cutoff	Low	Below cutoff	Below cutoff			3.3			MUC5B
Human cervical mucus	Below cutoff	Below cutoff	Low	Below cutoff	Below cutoff			3.3			MUC5B
Human cervical mucus	Below cutoff	Below cutoff	Low	Below cutoff	Below cutoff			3.3			MUC5B
Human cervical mucus	Below cutoff	Below cutoff	Low	Below cutoff	Below cutoff			3.3			MUC5B
Pig porcine ileum intestinal mucus	Medium	Below cutoff		Below cutoff	Below cutoff	49					MUC2
Pig porcine ileum intestinal mucus	Medium	Below cutoff		Below cutoff	Below cutoff	49					MUC2
Pig porcine ileum intestinal mucus	Medium	Below cutoff		Below cutoff	Below cutoff	49					MUC2
Pig porcine ileum intestinal mucus	Medium	Below cutoff		Below cutoff	Below cutoff	49					MUC2
Pig porcine ileum intestinal mucus	Medium	Below cutoff		Below cutoff	Below cutoff	49					MUC2
Pig porcine ileum intestinal mucus	Medium	Below cutoff		Below cutoff	Below cutoff	49					MUC2
Pig porcine ileum intestinal mucus	Medium	Below cutoff		Below cutoff	Below cutoff	49					MUC2
Pig porcine ileum intestinal mucus	Medium	Below cutoff		Below cutoff	Below cutoff	49					MUC2
Pig porcine ileum intestinal mucus	Medium	Below cutoff		Below cutoff	Below cutoff	49					MUC2
Pig porcine ileum intestinal mucus	Medium	Below cutoff		Below cutoff	Below cutoff	49					MUC2
Pig porcine ileum intestinal mucus	Medium	Below cutoff		Below cutoff	Below cutoff	49					MUC2
Pig porcine ileum intestinal mucus	Medium	Below cutoff		Below cutoff	Below cutoff	49					MUC2
Pig porcine ileum intestinal mucus	Medium	Below cutoff		Below cutoff	Below cutoff	49					MUC2
Pig porcine ileum intestinal mucus	Medium	Below cutoff		Below cutoff	Below cutoff	49					MUC2
Pig porcine ileum intestinal mucus	Medium	Below cutoff		Below cutoff	Below cutoff	49					MUC2
Porcine intestinal mucus	Medium	Low		Medium	Below cutoff	102	3		49		MUC2
Porcine intestinal mucus	Medium	Low		Medium	Below cutoff	102	3		49		MUC2
Porcine intestinal mucus	Medium	Low		Medium	Below cutoff	102	3		49		MUC2
Porcine intestinal mucus	Medium	Low		Medium	Below cutoff	102	3		49		MUC2
Porcine intestinal mucus	Medium	Low		Medium	Below cutoff	102	3		49		MUC2
Porcine intestinal mucus	Medium	Low		Medium	Below cutoff	102	3		49		MUC2
Porcine intestinal mucus	Medium	Low		Medium	Below cutoff	102	3		49		MUC2
Porcine intestinal mucus	Medium	Low		Medium	Below cutoff	102	3		49		MUC2
Porcine intestinal mucus	Medium	Low		Medium	Below cutoff	102	3		49		MUC2
Porcine intestinal mucus	Medium	Low		Medium	Below cutoff	102	3		49		MUC2
Porcine intestinal mucus	Medium	Low		Medium	Below cutoff	102	3		49		MUC2
Porcine intestinal mucus	Medium	Low		Medium	Below cutoff	102	3		49		MUC2
Porcine intestinal mucus	Medium	Low		Medium	Below cutoff	102	3		49		MUC2
Porcine intestinal mucus	Medium	Low		Medium	Below cutoff	102	3		49		MUC2
Porcine intestinal mucus	Medium	Low		Medium	Below cutoff	102	3		49		MUC2
Cystic fibrosis	Below cutoff	Medium	Low	Below cutoff	Below cutoff		14	3.8			MUC5AC
Cystic fibrosis	Below cutoff	Medium	Low	Below cutoff	Below cutoff		14	3.8			MUC5AC
Cystic fibrosis	Below cutoff	Medium	Low	Below cutoff	Below cutoff		14	3.8			MUC5AC
Cystic fibrosis	Below cutoff	Medium	Low	Below cutoff	Below cutoff		14	3.8			MUC5AC
Cystic fibrosis	Below cutoff	Medium	Low	Below cutoff	Below cutoff		14	3.8			MUC5AC
Cystic fibrosis	Below cutoff	Medium	Low	Below cutoff	Below cutoff		14	3.8			MUC5AC
Cystic fibrosis	Below cutoff	Medium	Low	Below cutoff	Below cutoff		14	3.8			MUC5AC
Cystic fibrosis	Below cutoff	Medium	Low	Below cutoff	Below cutoff		14	3.8			MUC5AC
Matrigel
Matrigel
Matrigel-biotinylate
Porcine gastric mucins	Low	Below cutoff		Below cutoff	Below cutoff	0.5					MUC2
Porcine gastric mucins	Low	Below cutoff		Below cutoff	Below cutoff	0.5					MUC2
Porcine gastric mucins	Low	Below cutoff		Below cutoff	Below cutoff	0.5					MUC2
Porcine gastric mucins	Low	Below cutoff		Below cutoff	Below cutoff	0.5					MUC2
Porcine gastric mucins	Low	Below cutoff		Below cutoff	Below cutoff	0.5					MUC2
Porcine gastric mucins	Low	Below cutoff		Below cutoff	Below cutoff	0.5					MUC2
Porcine gastric mucins	Low	Below cutoff		Below cutoff	Below cutoff	0.5					MUC2
Porcine gastric mucins	Low	Below cutoff		Below cutoff	Below cutoff	0.5					MUC2
Porcine gastric mucins	Low	Below cutoff		Below cutoff	Below cutoff	0.5					MUC2
Porcine gastric mucins	Low	Below cutoff		Below cutoff	Below cutoff	0.5					MUC2
Porcine gastric mucins	Low	Below cutoff		Below cutoff	Below cutoff	0.5					MUC2
Porcine gastric mucins	Low	Below cutoff		Below cutoff	Below cutoff	0.5					MUC2
Porcine gastric mucins	Low	Below cutoff		Below cutoff	Below cutoff	0.5					MUC2
Porcine gastric mucins	Low	Below cutoff		Below cutoff	Below cutoff	0.5					MUC2
Porcine gastric mucins	Low	Below cutoff		Below cutoff	Below cutoff	0.5					MUC2
Porcine gastric mucins	Low	Below cutoff		Below cutoff	Below cutoff	0.5					MUC2
Porcine gastric mucins	Low	Below cutoff		Below cutoff	Below cutoff	0.5					MUC2
Respiratory mucus	Below cutoff	Medium	Low	Below cutoff	Below cutoff		14	3.8			MUC5AC
Respiratory mucus	Below cutoff	Medium	Low	Below cutoff	Below cutoff		14	3.8			MUC5AC
Respiratory mucus	Below cutoff	Medium	Low	Below cutoff	Below cutoff		14	3.8			MUC5AC
Respiratory mucus	Below cutoff	Medium	Low	Below cutoff	Below cutoff		14	3.8			MUC5AC
Respiratory mucus	Below cutoff	Medium	Low	Below cutoff	Below cutoff		14	3.8			MUC5AC
Respiratory mucus	Below cutoff	Medium	Low	Below cutoff	Below cutoff		14	3.8			MUC5AC
Cervicovaginal mucus	Below cutoff	Below cutoff	Low	Below cutoff	Below cutoff			3.3			MUC5B
Cervicovaginal mucus	Below cutoff	Below cutoff	Low	Below cutoff	Below cutoff			3.3			MUC5B
Porcine gastric mucus type II	Low	Below cutoff		Below cutoff	Below cutoff	0.5					MUC2
Porcine gastric mucus type II	Low	Below cutoff		Below cutoff	Below cutoff	0.5					MUC2
Porcine gastric mucus type II	Low	Below cutoff		Below cutoff	Below cutoff	0.5					MUC2
Porcine gastric mucus type II	Low	Below cutoff		Below cutoff	Below cutoff	0.5					MUC2
Porcine gastric mucus type II	Low	Below cutoff		Below cutoff	Below cutoff	0.5					MUC2
Porcine gastric mucus type II	Low	Below cutoff		Below cutoff	Below cutoff	0.5					MUC2
Porcine gastric mucus type II	Low	Below cutoff		Below cutoff	Below cutoff	0.5					MUC2
Porcine gastric mucus type II	Low	Below cutoff		Below cutoff	Below cutoff	0.5					MUC2
Porcine gastric mucus type II	Low	Below cutoff		Below cutoff	Below cutoff	0.5					MUC2
Porcine gastric mucus type II	Low	Below cutoff		Below cutoff	Below cutoff	0.5					MUC2
Porcine gastric mucus type II	Low	Below cutoff		Below cutoff	Below cutoff	0.5					MUC2
Porcine gastric mucus type II	Low	Below cutoff		Below cutoff	Below cutoff	0.5					MUC2
